# CD4 memory T cells orchestrate therapy-responsive immune niches in colorectal cancer liver metastases

**DOI:** 10.1101/2025.08.22.671704

**Authors:** Maud Mayoux, Gioana Litscher, Fabius Wiesmann, Marijne Vermeer, Pau Jorba-Adolff, Elena Guido Vinzoni, Nicolas Nunez, Colin Sparano, Viola Katharina Vetter, Ekaterina Friebel, Tobias Wertheimer, Xenia Ficht, Samira Burr, Ariana Karimi, Stanislav Dergun, Jonas Schmid, Sinduya Krishnarajah, Florian Mair, Andreas Moor, Burkhard Becher, Bettina Sobottka, Sònia Tugues

## Abstract

Colorectal cancer frequently progresses to liver metastases (CRLM), a stage with limited treatment options and poor prognosis. Neoadjuvant chemotherapy is used to control tumor growth and enable resection, yet many patients fail to respond, and the mechanisms underlying this variability remain unclear. To identify determinants of treatment response, we profiled T cell states and their spatial organization in CRLM. We found that spatial arrangement and polarization of CD4 memory T cell networks determine treatment outcome. In responders, Th1-like CD4 memory T cells organized with effector-memory CD8 T cells and antigen-presenting cells (APCs) into therapy-responsive immune niches (TRINs) that support CD4-mediated APC licensing and local immune engagement. Non-responders lacked such immune architecture, exhibiting myeloid-rich regions dominated by circulating-like CD4 memory and regulatory T cells. CD4-driven TRINs thus emerge as key determinants of chemotherapy efficacy and provide a rationale for developing biomarkers and strategies that enhance CD4-APC-CD8 crosstalk within organized immune niches.

**Statement of significance:** Th1-polarized CD4 memory T cells form therapy-responsive immune niches (TRINs) that orchestrate CD4, CD8, and APC function in colorectal cancer liver metastases, a clinically challenging and immunologically cold tumor type. TRINs define chemotherapy response and provide a mechanistic foundation for biomarker development and immunotherapy strategies designed to restore anti-tumor immunity.
