## Supplementary material for "CD4 memory T cells orchestrate therapy-responsive immune niches in colorectal cancer liver metastases": Table S8. Rhapsody signature gene list

### Sheet: CD4
cluster	gene
Effector_Exhausted	NAB1
Effector_Exhausted	CCL4
Effector_Exhausted	TOX
Effector_Exhausted	CTLA4
Effector_Exhausted	ST8SIA1
Effector_Exhausted	TOX2
Effector_Exhausted	SH2D1A
Effector_Exhausted	TIGIT
Effector_Exhausted	GZMK
Effector_Exhausted	TRPS1
Effector_Exhausted	CD84
Effector_Exhausted	SPAG1
Effector_Exhausted	SESN3
Effector_Exhausted	AP000787.1
Effector_Exhausted	IFNG
Effector_Exhausted	ZEB2
Effector_Exhausted	HLA.DRB1
Effector_Exhausted	NDUFAF6
Effector_Exhausted	HLA.DPB1
Effector_Exhausted	GALNT1
Effector_Exhausted	TSHZ2
Effector_Exhausted	TG
Effector_Exhausted	HLA.DPA1
Effector_Exhausted	PTPN11
Effector_Exhausted	TNFSF8
Effector_Exhausted	MIAT
Effector_Exhausted	FKBP1A
Effector_Exhausted	GLCCI1
Effector_Exhausted	PLIN2
Effector_Exhausted	DUSP5
Effector_Exhausted	AGFG1
Effector_Exhausted	DCP2
Effector_Exhausted	DLEU2
Effector_Exhausted	RHOB
Effector_Exhausted	VDAC1
Effector_Exhausted	APOBEC3C
Effector_Exhausted	EPSTI1
Effector_Exhausted	HDLBP
Effector_Exhausted	SIRPG
Effector_Exhausted	ASAP1
Effector_Exhausted	GGA2
Effector_Exhausted	MIR4435.2HG
Effector_Exhausted	NAP1L4
Effector_Exhausted	MFSD6
Effector_Exhausted	PAM
Effector_Exhausted	SFXN1
Effector_Exhausted	LINC01934
Effector_Exhausted	HIVEP1
Effector_Exhausted	PPM1N
Effector_Exhausted	KIAA0319L
Effector_Exhausted	GALM
Effector_Exhausted	SIAH2
Effector_Exhausted	ZNF831
Effector_Exhausted	ATP8A1
Effector_Exhausted	TIAM1
Effector_Exhausted	USP12
Effector_Exhausted	DGKH
Effector_Exhausted	APMAP
Effector_Exhausted	BTG3
Effector_Exhausted	AL137856.1
Effector_Exhausted	GPI
Effector_Exhausted	TRAPPC10
Effector_Exhausted	ARL6IP1
Effector_Exhausted	IP6K2
Effector_Exhausted	TFRC
Effector_Exhausted	SLAMF6
Effector_Exhausted	GOLGA7
Effector_Exhausted	MFHAS1
Effector_Exhausted	BACH1
Effector_Exhausted	INSIG1
Effector_Exhausted	ANXA5
Effector_Exhausted	PSMB1
Effector_Exhausted	AKIRIN2
Effector_Exhausted	SUZ12
Effector_Exhausted	AP1G1
Effector_Exhausted	TRAF5
Effector_Exhausted	SEM1
Effector_Exhausted	SFMBT2
Effector_Exhausted	ASXL2
Effector_Exhausted	AC109587.1
Effector_Exhausted	MAP4
Effector_Exhausted	AOAH
Effector_Exhausted	SPATA13
Effector_Exhausted	CLTC
Effector_Exhausted	USP24
Effector_Exhausted	OTUD4
Effector_Exhausted	SPAG9
Effector_Exhausted	YTHDF3
Effector_Exhausted	SLBP
Effector_Exhausted	DMD
Effector_Exhausted	SLC7A5
Effector_Exhausted	LINC01619
Effector_Exhausted	PARK7
Effector_Exhausted	PLAAT4
Effector_Exhausted	AFTPH
Effector_Exhausted	PDXDC1
Effector_Exhausted	KAT6B
Effector_Exhausted	CAND1
Effector_Exhausted	WDR1
Effector_Exhausted	SECISBP2L
Effector_Exhausted	ARHGAP25
Effector_Exhausted	HIPK3
Effector_Exhausted	REST
Effector_Exhausted	ARL8B
Effector_Exhausted	RAB11B
Effector_Exhausted	PELI1
Mem1	S1PR1
Mem1	CCR7
Mem1	C16orf54
Mem1	LDLR
Mem1	KLF3
Mem1	AC008440.1
Mem1	SC5D
Mem1	ARL4A
Mem1	SNHG16
Mem1	KDSR
Mem1	NELL2
Mem1	FAAH2
Mem1	RNF19B
Mem1	RNF125
Mem1	GNL3
Mem1	USP10
Mem1	RASA3
Mem1	AC100778.3
Mem1	NOLC1
Mem1	RNF139
Mem1	CCNT1
Mem1	CAND2
Mem1	WHAMM
Mem1	GPR65
Mem1	PER1
Mem1	MIR23AHG
Mem1	PPIL4
Mem1	SAR1A
Mem1	PLEKHA7
Mem1	C12orf73
Mem1	PNPLA8
Mem2	TNF
Mem2	SNORD3A
Mem2	CD40LG
Mem2	GIMAP4
Mem2	LPAR6
Mem2	ADARB2
Mem2	DENND2D
Mem2	LINC00861
Mem2	EGR1
Mem2	GZMK
Mem2	BAG3
Mem2	PURA
Mem2	PRMT2
Mem2	SMURF2
Mem2	DUT
Mem2	OCIAD2
Mem2	REST
Mem2	PATJ
Mem2	NLRC3
Mem2	ARHGAP25
Mem2	PLAAT4
Mem2	APOBEC3C
Mem2	PTPN4
Mem2	PPP3CC
Mem2	MCUB
Mem2	TRIM5
Mem2	SPATA13
Naive	SELL
Naive	FHIT
Naive	TAF4B
Naive	AREG
Naive	AC078883.1
Naive	TXK
Naive	ITGA6
Naive	LEF1
Naive	CHRM3.AS2
Naive	C1orf112
Naive	FAM13A
Naive	ZBTB10
Naive	TSHZ2
Naive	SESN3
Naive	MRPL18
Naive	MAL
Naive	AP000787.1
Naive	PRKCQ.AS1
Naive	DNAJA4
Naive	AC008914.1
Naive	XIST
Naive	RHOB
Naive	TSIX
Naive	ARHGEF18
Naive	SERINC5
Naive	NUCB2
Naive	FAAH2
Naive	RETREG1
Naive	PLAC8
Naive	LPAR6
Naive	IPCEF1
Naive	PRKCA
Naive	MSL3
Naive	PRMT2
Naive	CCR7
Naive	LINC00861
Naive	C11orf65
Naive	CRTC3
Naive	PSMA1
Naive	PELI1
Naive	DYRK2
Naive	S1PR1
Naive	PPM1N
Naive	SH3D19
Naive	HELB
Naive	UXT
Naive	GIMAP4
Naive	CCT2
Naive	ZNF91
Naive	ZFAND2A
Naive	SMDT1
Naive	TRIB2
Naive	USP10
Naive	TMEM71
Naive	DEDD2
Naive	SC5D
Naive	JAK3
Naive	AL365361.1
Naive	BAG3
Naive	LDHB
Naive	FBL
Naive	NKIRAS1
Naive	AC139769.1
Naive	OXA1L
Naive	SERPINB1
Naive	MDM4
Naive	TMEM243
Naive	NELL2
Naive	RNF216
Naive	TTC14
Naive	KLF3
Naive	MORC3
Naive	ATG10
Naive	PLEKHA7
Naive	ERP29
Naive	DENND2D
Naive	KRAS
Naive	TMEM50B
Naive	ZNF609
Prolif	MKI67
Prolif	BIRC5
Prolif	ASPM
Prolif	PCLAF
Prolif	TPX2
Prolif	CKAP2L
Prolif	TOP2A
Prolif	ZWINT
Prolif	TYMS
Prolif	HMMR
Prolif	CENPF
Prolif	KIF4A
Prolif	CDCA8
Prolif	PRR11
Prolif	STMN1
Prolif	RRM2
Prolif	CEP55
Prolif	MCM2
Prolif	DTL
Prolif	NCAPG
Prolif	CENPU
Prolif	KIF14
Prolif	CENPE
Prolif	KIFC1
Prolif	MCM4
Prolif	CHEK1
Prolif	CDCA7
Prolif	CLSPN
Prolif	KNL1
Prolif	SMC2
Prolif	CHAF1A
Prolif	HELLS
Prolif	SGO2
Prolif	LGALS1
Prolif	ARHGAP11A
Prolif	UHRF1
Prolif	FANCI
Prolif	KIF11
Prolif	TIMELESS
Prolif	PTTG1
Prolif	NCAPG2
Prolif	HLA.DRA
Prolif	CENPN
Prolif	PCNA
Prolif	ZNF367
Prolif	ATAD5
Prolif	CENPK
Prolif	SPDL1
Prolif	TMEM106C
Prolif	MCM3
Prolif	NCAPD2
Prolif	SHMT2
Prolif	PAICS
Prolif	MCM7
Prolif	H4C3
Prolif	RFWD3
Prolif	HLA.DQA1
Prolif	GMNN
Prolif	FBXO5
Prolif	CKS2
Prolif	FABP5
Prolif	MCM6
Prolif	HLA.DRB6
Prolif	CKAP2
Prolif	CMAS
Prolif	HLA.DRB1
Prolif	LMNB1
Prolif	ATAD2
Prolif	DUT
Prolif	HPRT1
Prolif	CBX1
Prolif	PPP2R5D
Prolif	ARHGAP1
Prolif	CEP152
Prolif	DNAJC9
Prolif	IFI27L2
Prolif	KIF20B
Prolif	ALYREF
Prolif	MZT1
Prolif	CKAP5
Prolif	TXNDC17
Prolif	EZH2
Prolif	CAPG
Prolif	CTSH
Prolif	LSM4
Prolif	CDK2
Prolif	WEE1
Prolif	RCC2
Prolif	TMPO
Prolif	ENOPH1
Prolif	LSM5
Prolif	PRDX3
Prolif	NSD2
Prolif	HLA.DPA1
Prolif	NDUFB3
Prolif	DHFR
Prolif	YWHAH
Prolif	TM7SF3
Prolif	ROMO1
Prolif	TFDP1
Prolif	CIAO2A
Prolif	CCDC71L
Prolif	PIGX
Prolif	MSH2
Prolif	KATNAL1
Prolif	SUPT16H
Prolif	BOLA3
Prolif	USP1
Prolif	ACAA2
Prolif	CCT5
Prolif	TRAPPC1
Prolif	IDH2
Prolif	ATF3
Prolif	RBBP7
Prolif	PSMB3
Prolif	MZT2B
Prolif	ARL6IP6
Prolif	AC079594.1
Prolif	ASH2L
Prolif	HLA.DQB1
Prolif	LSM2
Prolif	NEMP1
Prolif	SSRP1
Prolif	CALM3
Prolif	DBI
Prolif	MXD1
Prolif	C5orf66
Prolif	PSMD14
Prolif	BANF1
Prolif	MCU
Prolif	BARD1
Prolif	POLR2J
Prolif	LINC00892
Prolif	ANXA5
Prolif	TALDO1
Prolif	TCOF1
Prolif	TPGS2
Prolif	TACC3
Prolif	ATP23
Prolif	MRPL18
Prolif	NUTF2
Prolif	RABIF
Prolif	CKLF
Prolif	GSTO1
Prolif	AKR1A1
Prolif	CSE1L
Prolif	EIF2S1
Prolif	RRM1
Prolif	ZNF639
Prolif	SNX10
Prolif	ABHD12
Prolif	IMPA1
Prolif	ZNRF1
Prolif	SAE1
Prolif	HCFC1
Prolif	NDUFB6
Prolif	THSD4.AS1
Prolif	SUCLG1
Prolif	SNRPG
Prolif	SRPK1
Prolif	PTPN18
Prolif	ATP5PF
Prolif	VDAC1
Prolif	CDKN2D
Prolif	NASP
Prolif	GMPS
Prolif	FAM111A
Prolif	HNRNPAB
Prolif	SMC1A
Prolif	GNL2
Prolif	PDCD5
Prolif	MLH1
Prolif	ERH
Prolif	LSP1
Prolif	SKA2
Prolif	SNX32
Prolif	COX8A
Prolif	NUCB2
Prolif	ATP5PD
Prolif	AKT1
Prolif	SCP2
Prolif	SMARCAD1
Prolif	C12orf75
Prolif	MPC1
Prolif	HAUS6
Prolif	SUCLA2
Prolif	GTF2H3
Prolif	SNRPE
Prolif	SMC6
Prolif	COMMD7
Prolif	ETFA
Prolif	NDUFA6
Prolif	PSMA4
Prolif	UQCRQ
Prolif	HACD3
Prolif	NUDT21
Prolif	MRPS15
Prolif	DTX3L
Prolif	GLIPR2
Prolif	EXOSC9
Prolif	ATP5MF
Prolif	RAB8A
Prolif	BRIX1
Prolif	CDK2AP2
Prolif	RBBP4
Prolif	PA2G4
Prolif	PSMB2
Prolif	HAT1
Prolif	SKAP2
Prolif	VBP1
Prolif	LSM3
Prolif	HLA.DPB1
Prolif	NMI
Prolif	SUZ12
Prolif	DCK
Prolif	ZNF326
Prolif	RHOB
Prolif	PKP4
Prolif	PMF1
Prolif	NDUFA2
Prolif	SEM1
Prolif	SENP1
Prolif	IREB2
Prolif	CAPN1
Prolif	ERI1
Prolif	SNRPD1
Prolif	CBX5
Prolif	RANBP1
Prolif	APH1A
Prolif	MIEN1
Prolif	TXN
Prolif	PSMC4
Prolif	DIPK2A
Prolif	PTPRN2
Prolif	NUP205
Prolif	COX7B
Prolif	SELENOI
Prolif	CARS1
Prolif	DDX52
Prolif	PARK7
Prolif	CRKL
Prolif	TP53
Prolif	NEDD1
Prolif	PPP3R1
Prolif	ARHGDIA
Prolif	PSMD11
Prolif	UBALD2
Prolif	DAZAP1
Prolif	RSU1
Prolif	PALM2AKAP2
Prolif	CEP78
Prolif	RDX
Prolif	MASTL
Prolif	LBR
Prolif	P4HB
Prolif	AGPAT5
Prolif	FKBP4
Prolif	MDH1
Prolif	KLHDC10
Prolif	SLC25A12
Prolif	DDX39A
Prolif	PRDX1
Prolif	DNAJC15
Prolif	TMEM30A
Prolif	GTF3C6
Prolif	UTP23
Prolif	MRPS6
Prolif	VPS29
Prolif	RECQL
Prolif	ZNF384
Prolif	SPATA5
Prolif	TBC1D9B
Prolif	NAA15
Prolif	SNX3
Prolif	SF3B6
Prolif	CYTOR
Prolif	FAM91A1
Prolif	JPT1
Prolif	NEK1
Prolif	DDB1
Prolif	FBXO45
Prolif	HTATSF1
Prolif	ATP6V1F
Prolif	MMADHC
Prolif	PSME2
Prolif	NIPA2
Prolif	DNAJC7
Prolif	XPOT
Prolif	DCTN2
Prolif	B3GNT2
Prolif	ZNF706
Prolif	NPEPPS
Prolif	TFRC
Prolif	PSMD7
Prolif	ARHGAP10
Prolif	PRIM2
Prolif	SRF
Prolif	BAG5
Prolif	LYPLA1
Prolif	HMGA1
Prolif	PSMD1
Prolif	C2CD3
Prolif	CGAS
Prolif	ADIPOR2
Prolif	SPG21
Prolif	NUP62
Prolif	SLC35F2
Prolif	MFSD14B
Prolif	UBN1
Prolif	TOPBP1
Prolif	LAMTOR5
Prolif	HEBP2
Prolif	HMGN3
Prolif	UCHL5
Prolif	GUSB
Prolif	GLO1
Prolif	EXOSC8
Prolif	CCT3
Prolif	ZCRB1
Prolif	ATP6V1B2
Prolif	RBL1
Prolif	RHEB
Prolif	PHF19
Prolif	NRF1
Prolif	CLPTM1L
Prolif	COX5A
Prolif	EXOC5
Prolif	DRAM2
Prolif	GBP3
Prolif	ATXN7L3B
Prolif	MICOS10
Prolif	ATP5MD
Prolif	PLPBP
Prolif	SNRPC
Prolif	KPNA2
Prolif	TBC1D10B
Prolif	RNPS1
Prolif	PSMB8
Prolif	COPS9
Prolif	TARBP1
Prolif	IARS2
Prolif	VCP
Prolif	SRI
Prolif	KHSRP
Prolif	AK3
Prolif	CDC123
Prolif	CTLA4
Prolif	MIR155HG
Prolif	DYNC1LI1
Prolif	PTMAP5
Prolif	ADIPOR1
Prolif	SLA2
Prolif	THOC7
Prolif	VPS36
Prolif	ATP5F1C
Prolif	SSBP1
Prolif	CEP135
Prolif	ACBD5
Prolif	PHB2
Prolif	SLC1A5
Prolif	HDAC2
Prolif	A2MP1
Prolif	CASP3
Prolif	ALMS1
Prolif	DCLRE1C
Prolif	OAS3
Prolif	EIF2AK1
Prolif	SNRPB2
Prolif	CREBZF
Prolif	MANF
Prolif	SEC13
Prolif	METAP2
Prolif	TMEM65
Prolif	AC015987.1
Prolif	AC011466.1
Prolif	PSMD13
Prolif	FAM204A
Prolif	DEGS1
Prolif	FERMT3
Prolif	ATP5MPL
Prolif	DAD1
Prolif	IMMT
Prolif	UQCR10
Prolif	CASP2
Prolif	SLBP
Prolif	AIDA
Prolif	MRPL42
Prolif	ELOC
Prolif	ATL3
Prolif	ABRACL
Prolif	MSH3
Prolif	VDAC3
Prolif	SNRPF
Prolif	SMNDC1
Prolif	MAT2B
Prolif	ZBTB2
Prolif	APOBEC3C
Prolif	C2orf69
Prolif	NDUFAB1
Prolif	TIPRL
Prolif	COPS3
Prolif	POLR2G
Prolif	DPY30
Prolif	BTBD6
Prolif	WASHC5
Prolif	SEC61G
Prolif	MICAL2
Prolif	FKBP3
Prolif	PSMB8.AS1
Prolif	CMC2
Prolif	COPZ1
Prolif	MGAT1
Prolif	VTI1B
Prolif	POLR2C
Prolif	ARPC4
Prolif	ZC3H8
Prolif	MRPL34
Prolif	AHSA1
Prolif	NEDD8
Prolif	SFXN3
Prolif	TRIM69
Prolif	NDUFA12
Prolif	DPM1
Prolif	AC015849.3
Prolif	NUP50
Prolif	SMS
Prolif	B4GALT5
Prolif	CYP20A1
Prolif	MCMBP
Prolif	NUP210
Prolif	GPI
Prolif	IPO5
Prolif	YTHDF3
Prolif	DNAJC3
Prolif	MBD4
Prolif	CCT2
Prolif	BRK1
Prolif	NDUFB8
Prolif	POMP
Prolif	TUBA1C
Prolif	CMC1
Prolif	ILRUN
Prolif	IMP3
Prolif	FKBP1A
Prolif	XPO7
Prolif	USF2
Prolif	IFNG
Prolif	ARL6IP1
Prolif	RBM15
Prolif	MLEC
Prolif	FAM122B
Prolif	TMX1
Prolif	ESD
Prolif	FBXL5
Prolif	PHAX
Prolif	CCT6A
Prolif	TMEM154
Prolif	CWC27
Prolif	UBE2S
Prolif	TMEM14B
Prolif	SLC23A2
Prolif	RTRAF
Prolif	LARP7
Prolif	RTN3
Prolif	SOCS1
Prolif	AGFG1
Prolif	ARPC1B
Prolif	MAGOH
Prolif	SEC11A
Prolif	EIF2AK2
Prolif	NDUFB1
Prolif	SLF2
Prolif	CCT8
Prolif	LTN1
Prolif	CDC27
Prolif	ASF1A
Prolif	OTULINL
Prolif	STAU2
Prolif	ADA
Prolif	MGST3
Prolif	CPT1A
Prolif	TRIM28
Prolif	BLOC1S2
Prolif	RAB1B
Prolif	SUMO3
Prolif	CDK5RAP2
Prolif	HIKESHI
Prolif	YY1AP1
Prolif	NFKBIB
Prolif	DTWD2
Prolif	PRPS1
Prolif	RBX1
Prolif	CNNM3
Prolif	PSMC2
Prolif	TMED9
Prolif	FKBP15
Prolif	PDCD10
Prolif	PRPF38A
Prolif	VAMP8
Prolif	ME2
Prolif	DERL1
Prolif	XRRA1
Prolif	LSM12
Prolif	METAP1
Prolif	PYROXD1
Prolif	CDIPT
Prolif	ILF2
Prolif	MIS18BP1
Prolif	JPX
Prolif	SPATS2L
Prolif	RO60
Prolif	RTF2
Prolif	HADHA
Prolif	CSNK2A1
Prolif	COX6B1
Prolif	SMG7
Prolif	SNX2
Prolif	OLA1
Prolif	RBM18
Prolif	CSNK2A2
Prolif	ATP5IF1
Prolif	SFXN1
Prolif	BCAP31
Prolif	SNW1
Prolif	LIMA1
Prolif	TNPO1
Prolif	SPTBN1
Prolif	SLC12A2
Prolif	SGCD
Prolif	OXR1
Prolif	NUDC
Prolif	RIC8A
Prolif	NUCB1
Prolif	MRPS21
Prolif	CNGB3
Prolif	ELAVL1
Prolif	SMIM12
Prolif	TMEM258
Prolif	SYT11
Prolif	ELF4
Prolif	G2E3
Prolif	USP33
Prolif	SUPT20H
Prolif	CNOT9
Prolif	AC130304.1
Prolif	MRPL9
Prolif	DCAF7
Prolif	ESYT1
Prolif	METTL21A
Prolif	YWHAG
Prolif	SELENOW
Prolif	MDM2
Prolif	ABHD17B
Prolif	FGD5.AS1
Prolif	CLIC1
Prolif	SPPL2A
Prolif	CDKAL1
Prolif	CACUL1
Prolif	LAMP2
Prolif	RAB14
Prolif	CASP8AP2
Prolif	AL139807.1
Prolif	UIMC1
Prolif	PSMB9
Prolif	PBX3
Prolif	MED14
Prolif	TARS1
Prolif	SRA1
Prolif	MRPL3
Prolif	HADHB
Prolif	GPATCH2
Prolif	NOL7
Prolif	GANAB
Prolif	RBM23
Prolif	ATG3
Prolif	IQCB1
Prolif	KIAA1143
Prolif	TRIM24
Prolif	CUL2
Prolif	RAD23A
Prolif	WDR6
Prolif	SLC27A4
Prolif	SCAMP2
Prolif	ABR
Prolif	OSTF1
Prolif	NFATC2IP
Prolif	LUC7L2
Prolif	CSNK2B
Prolif	ATP5ME
Prolif	KIF3A
Prolif	H1.10
Prolif	NRXN3
Prolif	AP1S2
Prolif	LMAN1
Prolif	TBCB
Prolif	CCDC47
Prolif	TNFRSF10A
Prolif	PDCL3
Prolif	PPA1
Prolif	AC104365.1
Prolif	CDS2
Prolif	VEZT
Prolif	NMT2
Prolif	RELT
Prolif	ZDHHC3
Prolif	STMP1
Prolif	CHTOP
Prolif	DGUOK
Prolif	TLK2
Prolif	COX20
Prolif	ARPC5L
Prolif	ZBTB11
Prolif	TM9SF4
Prolif	TFAM
Prolif	CARD16
Prolif	EPSTI1
Prolif	LIPA
Prolif	PRELID3B
Prolif	RRN3
Prolif	DRAP1
Prolif	ANP32A
Prolif	AK2
Prolif	MFSD6
Prolif	SFT2D2
Prolif	SRP9
Prolif	RFC1
Prolif	CLTA
Prolif	RC3H2
Prolif	COX17
Prolif	FBL
Prolif	PDS5B
Prolif	RABGGTB
Prolif	NR2C2
Prolif	SEL1L3
Prolif	CCDC14
Prolif	PEAK1
Prolif	NCBP3
Prolif	FLOT1
Prolif	LGALS3
Prolif	VPS26B
Prolif	DYNC1I2
Prolif	PTRH2
Prolif	SERPINB1
Prolif	SLF1
Prolif	RUFY1
Prolif	CRTAP
Prolif	TAB3
Prolif	MACROD2
Prolif	PPM1G
Prolif	AP3S1
Prolif	SNX20
Prolif	CCSER1
Prolif	EIF2D
Prolif	R3HDM1
Prolif	USP37
Prolif	BRD7
Prolif	PTPN11
Prolif	CYB5R3
Prolif	SDHB
Prolif	PPP3CB
Prolif	UQCRH
Prolif	MARS1
Prolif	UBE2N
Prolif	PSMD6
Prolif	SEC23B
Prolif	LYSMD2
Prolif	FEM1B
Prolif	SURF4
Prolif	TCERG1
Prolif	POLDIP3
Prolif	PSEN1
Prolif	UPF3A
Prolif	PUM3
Prolif	CAPNS1
Prolif	TMED4
Prolif	USP39
Prolif	CXorf38
Prolif	RNF115
Prolif	DDX42
Prolif	E2F3
Prolif	CHD4
Prolif	PREP
Prolif	ENO2
Prolif	FDX1
Prolif	CDADC1
Prolif	PHF14
Prolif	TMEM70
Prolif	C21orf91
Prolif	TMX3
Prolif	TNPO3
Prolif	DNAJC8
Prolif	KPNA6
Prolif	BPNT2
Prolif	RGS16
Prolif	CPSF2
Prolif	TFG
Prolif	SLC9A3R1
Prolif	UBE2L6
Prolif	GTF2E2
Prolif	EXOSC10
Prolif	GTF2I
Prolif	PFKP
Prolif	INTS13
Prolif	RAB11B
Prolif	PSMG2
Prolif	SRSF9
Prolif	KDM3B
Prolif	DLG1
Prolif	ZYX
Prolif	SLC5A3
Prolif	EIF3M
Prolif	HK1
Prolif	CCDC6
Prolif	HEXB
Prolif	C2CD5
Prolif	HDLBP
Prolif	OTULIN
Prolif	PPIP5K2
Prolif	GARS1
Prolif	AC099063.1
Prolif	ERP44
Prolif	KIAA0040
Prolif	TMEM165
Prolif	KCTD20
Prolif	RASSF1
Prolif	BLOC1S6
Prolif	FIP1L1
Prolif	NAP1L4
Prolif	ACTR10
Prolif	CYB5B
Prolif	PRCC
Prolif	GPR174
Prolif	MAGI2
Prolif	EXOC1
Prolif	WDR43
Prolif	TM9SF2
Prolif	SF3B4
Prolif	TMEM230
Prolif	TRIM14
Prolif	PSMB1
Prolif	POM121
Prolif	MAPK9
Prolif	SPCS2
Prolif	GMCL1
Prolif	MBOAT1
Prolif	PIK3CG
Prolif	SREBF2
Prolif	DIP2B
Prolif	WRNIP1
Prolif	SUMO1
Prolif	SPATA13
Prolif	UBA2
Prolif	TBCC
Prolif	RAD23B
Prolif	ANKH
Prolif	MAPK6
Prolif	ARHGAP18
Prolif	LRRC58
Prolif	PARP1
Prolif	DLEU2
Prolif	MIB1
Prolif	MYO9B
Prolif	DDX23
Prolif	DARS1
Prolif	KDELR2
Prolif	EPRS1
Prolif	UQCRFS1
Prolif	YTHDF2
Prolif	GNL3
Prolif	FAR1
Prolif	MAP2K1
Prolif	SMURF2
Prolif	USO1
Prolif	ARRDC2
Prolif	PITHD1
Prolif	SUGT1
Prolif	SLC20A2
Prolif	CPNE3
Prolif	CHMP4B
Prolif	CRNKL1
Prolif	AC139769.1
Prolif	CWC22
Prolif	LPGAT1
Prolif	MFF
SLEC	FGFBP2
SLEC	CX3CR1
SLEC	NKG7
SLEC	GZMH
SLEC	GNLY
SLEC	PLEK
SLEC	C1orf21
SLEC	PRF1
SLEC	CCL4
SLEC	SLAMF7
SLEC	TRGC2
SLEC	CST7
SLEC	IFNG
SLEC	HOPX
SLEC	TBX21
SLEC	PLAC8
SLEC	TGFBR3
SLEC	ZEB2
SLEC	AC015849.1
SLEC	KLRG1
SLEC	C12orf75
SLEC	RAB29
SLEC	SAMD3
SLEC	PRR5L
SLEC	SSBP3
SLEC	LYAR
SLEC	MYBL1
SLEC	TRG.AS1
SLEC	KLF3
SLEC	HLA.DPB1
SLEC	HLA.DRB1
SLEC	PXN
SLEC	RASSF1
SLEC	APMAP
SLEC	GBP1
SLEC	HLA.DPA1
SLEC	ZBTB7A
SLEC	AOAH
SLEC	PSMB9
SLEC	LINC01871
SLEC	UBE2L6
SLEC	AL121852.1
SLEC	RHOB
SLEC	GPR65
SLEC	NPC1
SLEC	HCST
SLEC	MIDN
SLEC	SLAMF6
SLEC	PTPN4
SLEC	LINC00861
SLEC	GBP4
SLEC	CRBN
SLEC	ZBTB44
SLEC	IFNGR1
SLEC	ARPC4
SLEC	TMEM181
SLEC	ZNF91
SLEC	S1PR1
SLEC	GIMAP4
SLEC	ARHGAP25
SLEC	SH3BP5
SLEC	CERS2
SLEC	CCDC69
SLEC	TAP2
SLEC	PLAAT4
SLEC	CPT1A
SLEC	AL365361.1
SLEC	TENT4B
SLEC	USP8
SLEC	SAMD9
SLEC	DENND4C
SLEC	CCNY
SLEC	KBTBD2
SLEC	NUCB2
SLEC	EIF4EBP2
SLEC	SCP2
SLEC	CTDNEP1
SLEC	CUL4A
SLEC	BNIP2
SLEC	MIAT
SLEC	LSP1
SLEC	TMEM87A
SLEC	NFATC3
SLEC	C16orf72
SLEC	SMAD3
SLEC	PRKY
SLEC	PPP3CC
SLEC	APOBEC3C
SLEC	RNFT2
SLEC	FBL
SLEC	NUB1
SLEC	FBXO7
SLEC	EIF2AK2
Mem CD161	NR4A3
Mem CD161	STX17.AS1
Mem CD161	ATF3
Mem CD161	AC008440.1
Mem CD161	DUSP5
Mem CD161	SLC7A5
Mem CD161	IFNGR1
Mem CD161	GPR65
Mem CD161	ETV3
Mem CD161	INSIG1
Mem CD161	RASGEF1B
Mem CD161	ZBTB21
Mem CD161	TSC22D2
Mem CD161	YIPF5
Mem CD161	AHR
Mem CD161	DYNLT3
Mem CD161	PER1
Mem CD161	NFKB2
Mem CD161	DSE
Mem CD161	DPP4
Mem CD161	PIM3
Mem CD161	MYBL1
Mem CD161	ARF4
Mem CD161	IFFO2
Mem CD161	ABCB1
Mem CD161	MIR23AHG
Mem CD161	SC5D
Mem CD161	MIDN
Mem CD161	AL049869.2
Mem CD161	TOB2
Mem CD161	NR4A1
Mem CD161	RNF19B
Mem CD161	BRD1
Mem CD161	ODC1
Mem CD161	ARL4A
Mem CD161	RNF11
Mem CD161	TUBB4B
Mem CD161	LINC00513
Mem CD161	SAR1A
Mem CD161	FAM102B
Mem CD161	CD83
Mem CD161	TENT4B
Mem CD161	NASP
Mem CD161	LUZP1
Mem CD161	C16orf72
Mem CD161	RNF139
Mem CD161	SURF4
Mem CD161	GNL3
Mem CD161	CRY1
Mem CD161	RNF168
Mem CD161	TMEM43
Mem CD161	GZMK
Mem CD161	GNAI3
Mem CD161	PLEKHB2
Mem CD161	LDLR
Mem CD161	CCNT1
Mem CD161	GABARAPL1
Mem CD161	PRKAR2A
Mem CD161	C21orf91
Mem CD161	TGFBR3
Mem CD161	PNPLA8
Mem CD161	PTMAP5
Mem CD161	NUP153
Mem CD161	SEC61B
Mem CD161	ALKBH5
Mem CD161	APMAP
Mem CD161	HNRNPAB
Mem CD161	ZEB2
Mem CD161	DCP1A
Treg	FOXP3
Treg	CCR8
Treg	LAYN
Treg	TNFRSF9
Treg	AC104850.2
Treg	RTKN2
Treg	ZC2HC1A
Treg	IL2RA
Treg	F5
Treg	IKZF2
Treg	TIGIT
Treg	IKZF4
Treg	IL7
Treg	HLA.DQA1
Treg	CTLA4
Treg	VDR
Treg	HLA.DRB6
Treg	TTN
Treg	HLA.DRB1
Treg	TBC1D4
Treg	STAM
Treg	GADD45A
Treg	CARD16
Treg	BATF
Treg	MAST4
Treg	VAV3
Treg	SIRPG
Treg	LINC02694
Treg	ARHGEF12
Treg	HLA.DPA1
Treg	PELI1
Treg	GLRX
Treg	ACSL4
Treg	AL136456.1
Treg	SLC12A6
Treg	NRIP1
Treg	ANKRD10
Treg	HLA.DPB1
Treg	CCR4
Treg	NDFIP2
Treg	SELL
Treg	CREB3L2
Treg	ATP1B1
Treg	THADA
Treg	MIR4435.2HG
Treg	TOX2
Treg	TFRC
Treg	MICAL2
Treg	CASP1
Treg	SSH1
Treg	IL12RB2
Treg	BACH1
Treg	VPS54
Treg	RHBDD2
Treg	TSPAN5
Treg	POU2F2
Treg	PKIA
Treg	ATP13A3
Treg	TOX
Treg	FKBP1A
Treg	NAB1
Treg	SEC14L1
Treg	GLCCI1
Treg	UGP2
Treg	CALM3
Treg	ORMDL3
Treg	WHRN
Treg	SMC4
Treg	BTG3
Treg	SGMS1
Treg	TIAM1
Treg	AC079594.1
Treg	SMS
Treg	RDX
Treg	DGKH
Treg	RNF187
Treg	LIMA1
Treg	HDAC7
Treg	APLP2
Treg	KDM5B
Treg	ZC3H7A
Treg	GPHN
Treg	PPM1G
Treg	CNST
Treg	EPSTI1
Treg	AC008105.2
Treg	PARK7
Treg	DDHD1
Treg	TULP4
Treg	GRSF1
Treg	TET2
Treg	FNDC3B
Treg	PVT1
Treg	SETD1B
Treg	CD83
Treg	ZNRF2
Treg	MAPK6
Treg	TMX1
Treg	SNX5
Treg	CTNNB1
Treg	IL18R1
Treg	CDH12
Treg	CBFB
Treg	HIVEP1
Treg	PAM
Treg	GNPTAB
Treg	USP12
Treg	UXS1
Treg	OTULIN
Treg	CSGALNACT1
Treg	LINC01934
Treg	COX5A
Treg	AFTPH
Treg	SESN3
Treg	SELPLG
Treg	ARRDC3
Treg	DNAJA4
Treg	TRPS1
Treg	AKIRIN2
Treg	AP000787.1
Treg	MFSD6
Treg	NBR1
Treg	GPI
Treg	APOBEC3C
Treg	TRIM14
Treg	RFX7
Treg	ATP2C1
Treg	MIB1
Treg	MDM2
Treg	CCDC69
Treg	CBX5
Treg	PSAP
Treg	LSP1
Treg	TSHZ2
Treg	SMYD3
Treg	OS9
Treg	ATP5IF1
Treg	RHOB
Treg	VCP
Treg	MAT2B
Treg	MRPL33
Treg	NOP10
Treg	STARD7
Treg	STIP1
Treg	FMNL3
Treg	PTPN7
Treg	EIF2AK1
Treg	USP48
Treg	AL121852.1
Treg	ANXA7
Treg	SEC11C
Treg	GABARAPL1
Treg	NAP1L4
Treg	RAB11B
Treg	CLTA
Treg	ATP5MF
Treg	SSBP3
Treg	CSGALNACT2
Treg	BABAM2
Treg	MAN1A1
Treg	DCP2
Treg	MDH1
Treg	FAS
Treg	SCLT1
Treg	LGALS3
Treg	LMBRD1
Treg	FNDC3A
Treg	DNMT3A
Treg	ATP2A2
Treg	RAB10
Treg	LMAN1
Treg	ATP5MC3
Treg	SLC3A2
Treg	ARPC4
Treg	TM9SF2
Treg	NDUFAF6
Treg	SLC26A3
Treg	IKBKB
Treg	MEF2D
Treg	SLC6A6
Treg	CCNDBP1
Treg	ANP32A
Treg	LBR
Treg	MARF1
Treg	GALNT1
Treg	AGFG1
Treg	VAMP8
Treg	NUMA1
Treg	TRIB2
Treg	IL4R
Treg	LINC01619
Treg	CUL1
Treg	SIPA1L1
Treg	LEF1
Treg	SEC11A
Treg	ARHGAP25
Treg	PARVG
Treg	CD84
Treg	AC009554.1
Treg	SAMD9
Treg	NRDC
Treg	DEDD2
Treg	LRP10
Treg	NT5C3A
Treg	THEM4
Treg	WDR1
Treg	SPPL2A
Treg	CDKAL1
Treg	AC023469.1
Treg	PTPN11
Treg	SUSD6
Treg	EXOC4
Treg	CERT1
Treg	MAP3K1
Treg	NPC1
Treg	TMEM258
Treg	RIOK3
Treg	ZNF706
Treg	HBP1
Treg	AP1G1
Treg	RAP1GDS1
Treg	UBA1
Treg	SURF4
Treg	AL137856.1
Treg	ZNF831
Treg	BECN1
Treg	ARL15
Treg	MORC3
Treg	KAT6B
Treg	ABHD3
Treg	CSNK2B
Treg	PTDSS1
Treg	RBM23
Treg	GBP4
Treg	PHF21A
Treg	CMTM3
Treg	PSMF1
Treg	RNF167
Treg	PCMTD1
Treg	CLTC
Treg	PJA2
Treg	OXA1L
Treg	KDM2B

### Sheet: CD8
cluster	gene
TEMRAs	CD160
TEMRAs	AL035078.1
TEMRAs	CMC1
TEMRAs	CCL3
TEMRAs	DTHD1
TEMRAs	PLCG2
TEMRAs	ENC1
TEMRAs	EOMES
TEMRAs	YES1
TEMRAs	TRGC1
TEMRAs	IKZF2
TEMRAs	IFNGR1
TEMRAs	PIK3AP1
TEMRAs	TUBA4A
TEMRAs	RHOQ
TEMRAs	KLRG1
TEMRAs	SLFN11
TEMRAs	F2R
TEMRAs	ISG20L2
TEMRAs	HLA.DQA1
TEMRAs	YBX3
TEMRAs	FCRL6
TEMRAs	ETV3
TEMRAs	USP28
TEMRAs	AC027290.2
TEMRAs	VPS37B
TEMRAs	HCG18
TEMRAs	UBE2S
TEMRAs	PPP2R2B
TEMRAs	MAP3K8
TEMRAs	STARD7
TEMRAs	PRKAR2A
TEMRAs	TRAPPC10
TEMRAs	JMJD6
TEMRAs	RNF168
TEMRAs	KIF13B
TEMRAs	AGTPBP1
TEMRAs	MAT2A
TEMRAs	RNF138
TEMRAs	GCH1
TEMRAs	METRNL
TEMRAs	DENND2D
TEMRAs	PLEK
TEMRAs	ZSWIM6
TEMRAs	MBD5
TEMRAs	SIRT1
TEMRAs	TMEM181
TEMRAs	RABEP1
TEMRAs	MAZ
TEMRAs	CBX4
TEMRAs	RNF115
TEMRAs	SATB1
TEMRAs	TG
TEMRAs	GATAD2A
TEMRAs	ZBTB21
TEMRAs	RERE
TEMRAs	GTDC1
TEMRAs	SUCO
TEMRAs	DENND1C
TEMRAs	GNL3
TEMRAs	CPSF6
TEMRAs	GSE1
TEMRAs	DERL1
TEMRAs	TTC14
TEMRAs	LCOR
TEMRAs	USP16
TEMRAs	PHF21A
TEMRAs	REV3L
TEMRAs	TTC19
TEMRAs	CSNK1D
TEMRAs	USP24
SLEC	FGFBP2
SLEC	CX3CR1
SLEC	FCGR3A
SLEC	ADGRG1
SLEC	S1PR5
SLEC	VCL
SLEC	C1orf21
SLEC	PLEK
SLEC	FGR
SLEC	SSBP3
SLEC	KLF3
SLEC	PLAC8
SLEC	S1PR1
SLEC	CEP78
SLEC	ADRB2
SLEC	TGFBR3
SLEC	AGPAT4
SLEC	PXN
SLEC	SH3BP5
SLEC	PATL2
SLEC	GZMB
SLEC	KLRG1
SLEC	PTPN12
SLEC	FCRL6
SLEC	RAB29
SLEC	AL121852.1
SLEC	STK38
SLEC	PRR5L
SLEC	TPST2
SLEC	DSTN
SLEC	MYBL1
SLEC	RAP2B
SLEC	C12orf75
SLEC	SORL1
SLEC	LYAR
SLEC	TBX21
SLEC	LINC00861
SLEC	RASA3
SLEC	TES
SLEC	ZBTB44
SLEC	CD226
SLEC	SELPLG
SLEC	USP28
SLEC	ZNF91
SLEC	ST6GAL1
SLEC	BCL9L
SLEC	AGTPBP1
SLEC	GIMAP4
SLEC	CRBN
SLEC	RASSF3
SLEC	RNFT2
SLEC	CPT1A
SLEC	KLF13
SLEC	VEZF1
SLEC	ESR2
SLEC	AC015987.1
SLEC	SCP2
SLEC	PLIN2
SLEC	PRMT2
SLEC	PPM1N
SLEC	JAZF1
SLEC	HOPX
SLEC	PARP15
SLEC	FAM117A
SLEC	DEDD2
SLEC	CCND3
SLEC	AL365361.1
SLEC	NPC1
SLEC	TNF
SLEC	GALNT10
SLEC	MIAT
SLEC	PPP2R2B
SLEC	TSPAN14
SLEC	C16orf54
SLEC	S100A11
SLEC	EIF2AK1
SLEC	F2R
SLEC	GBP1
SLEC	MED15
SLEC	RNF167
SLEC	SPG11
SLEC	OSTF1
SLEC	UBL3
SLEC	USP24
SLEC	PLCL2
SLEC	S100A6
SLEC	EIF4EBP2
SLEC	RECQL
RM	LGALS3
RM	ITGA1
RM	ITGAE
RM	CASS4
RM	ITM2C
RM	JAML
RM	NAB1
RM	AHR
RM	PRMT9
RM	PIM3
RM	RCAN3
RM	BCL2L11
RM	ICOS
RM	ATF3
RM	PER1
RM	STX17.AS1
RM	SLAMF1
RM	FKBP1A
RM	LRGUK
RM	GYG1
RM	BTG3
RM	METRNL
RM	SEC14L1
RM	CD7
RM	BACH1
RM	SNX9
RM	TFRC
RM	ZNF267
RM	ABCB1
RM	SEL1L3
RM	HOPX
RM	DDIT4
RM	ZBTB25
RM	SRRT
RM	FAM102A
RM	PRDX6
RM	FTH1P10
RM	STRAP
RM	MIDEAS
RM	HIF1A.AS3
RM	RGS10
RM	S100A6
RM	S100A11
RM	CD226
RM	FAM102B
Prolif	FAM111B
Prolif	MKI67
Prolif	ZWINT
Prolif	ASPM
Prolif	TYMS
Prolif	RRM2
Prolif	TOP2A
Prolif	CEP55
Prolif	PCLAF
Prolif	CENPU
Prolif	KIF15
Prolif	CLSPN
Prolif	TPX2
Prolif	STMN1
Prolif	NCAPG
Prolif	MCM2
Prolif	MCM4
Prolif	CENPF
Prolif	TCF19
Prolif	DTL
Prolif	MELK
Prolif	CHEK1
Prolif	KNL1
Prolif	HELLS
Prolif	DIAPH3
Prolif	KIF11
Prolif	CENPE
Prolif	TIMELESS
Prolif	CDCA7
Prolif	RACGAP1
Prolif	PRR11
Prolif	ZNF367
Prolif	BRCA2
Prolif	NCAPG2
Prolif	NCAPH
Prolif	SMC2
Prolif	MCM3
Prolif	ATAD5
Prolif	SLC43A3
Prolif	NDC80
Prolif	ZGRF1
Prolif	WDR76
Prolif	FANCI
Prolif	CENPK
Prolif	KNTC1
Prolif	PCNA
Prolif	DUT
Prolif	POLE
Prolif	CDK2
Prolif	ATAD2
Prolif	MCM7
Prolif	UHRF1
Prolif	H4C3
Prolif	RANBP1
Prolif	CTNNAL1
Prolif	RBBP8
Prolif	GMNN
Prolif	MCM6
Prolif	DHFR
Prolif	FBXO5
Prolif	TTF2
Prolif	KIF22
Prolif	TFDP1
Prolif	DNAJC9
Prolif	HPRT1
Prolif	RRM1
Prolif	HLA.DRA
Prolif	NSD2
Prolif	AC079594.1
Prolif	TMPO
Prolif	EZH2
Prolif	PTTG1
Prolif	CKAP5
Prolif	C5orf66
Prolif	NUP107
Prolif	NCAPD3
Prolif	USP1
Prolif	KIF20B
Prolif	POLA1
Prolif	IDH2
Prolif	SSRP1
Prolif	NDUFB3
Prolif	LMNB1
Prolif	COX8A
Prolif	THSD4.AS1
Prolif	CBX5
Prolif	CKS2
Prolif	BANF1
Prolif	ALYREF
Prolif	SKA2
Prolif	NCAPD2
Prolif	CASP2
Prolif	CALM3
Prolif	TPGS2
Prolif	SNRPE
Prolif	TOPBP1
Prolif	ATF3
Prolif	CKAP2
Prolif	RCC2
Prolif	GLO1
Prolif	SMC3
Prolif	CKLF
Prolif	MEA1
Prolif	MPC2
Prolif	SAE1
Prolif	HAUS6
Prolif	CIAO2A
Prolif	NUDT21
Prolif	MZT2B
Prolif	YWHAH
Prolif	RBL1
Prolif	HLA.DRB6
Prolif	TMEM109
Prolif	PIGX
Prolif	VRK1
Prolif	SNX10
Prolif	COX5A
Prolif	RNASEH2B
Prolif	H2AX
Prolif	ADCY3
Prolif	IPO9
Prolif	NDUFA6
Prolif	SUPT16H
Prolif	GUSB
Prolif	MIS18BP1
Prolif	NDUFA2
Prolif	SNRPG
Prolif	MFHAS1
Prolif	PHF19
Prolif	MRPL51
Prolif	COMMD8
Prolif	EXOSC9
Prolif	HMGA1
Prolif	ARL6IP6
Prolif	MDM2
Prolif	CEP128
Prolif	RBBP7
Prolif	PRDX5
Prolif	NEDD8
Prolif	HNRNPUL2
Prolif	OAS3
Prolif	CYTOR
Prolif	SNRPB
Prolif	APOBEC3H
Prolif	DCK
Prolif	HTATSF1
Prolif	TMX1
Prolif	SLF2
Prolif	LGALS3
Prolif	SNRPC
Prolif	SMC1A
Prolif	NUDT5
Prolif	TXN
Prolif	NUTF2
Prolif	H1.10
Prolif	SMC6
Prolif	HAT1
Prolif	GSTO1
Prolif	ATL3
Prolif	AP1S2
Prolif	NDUFAB1
Prolif	PLSCR1
Prolif	ATP6V1F
Prolif	PSMB2
Prolif	MSH2
Prolif	PSMD1
Prolif	PAK1
Prolif	VBP1
Prolif	FABP5
Prolif	RTN3
Prolif	HDAC2
Prolif	CTSB
Prolif	TSPAN5
Prolif	FKBP1A
Prolif	ELAVL1
Prolif	PCNT
Prolif	SUMO3
Prolif	ZFP91
Prolif	BAX
Prolif	PSMA4
Prolif	CFAP20
Prolif	GMPS
Prolif	COPS3
Prolif	PPA1
Prolif	KATNBL1
Prolif	MSH6
Prolif	PPP1R7
Prolif	RCN2
Prolif	LDHB
Prolif	SPATS2L
Prolif	DYNC1I2
Prolif	RAD23A
Prolif	PI4K2B
Prolif	MAZ
Prolif	MDH1
Prolif	AK2
Prolif	TBC1D10B
Prolif	CTLA4
Prolif	RAB1B
Prolif	HACD3
Prolif	LSM3
Prolif	PARP1
Prolif	MFN2
Prolif	BZW2
Prolif	DAB1
Prolif	APEX1
Prolif	IPO5
Prolif	ITM2C
Prolif	UBA2
Prolif	SNRPF
Prolif	C12orf75
Prolif	RBBP4
Prolif	CCT8
Prolif	CASP8AP2
Prolif	NDUFA12
Prolif	ERH
Prolif	FAM104A
Prolif	JPT1
Prolif	TARS1
Prolif	PSMA1
Prolif	MLF2
Prolif	MAGOH
Prolif	ATXN10
Prolif	VDAC1
Prolif	PA2G4
Prolif	AC139769.1
Prolif	SRP9
Prolif	CISD2
Prolif	CCT5
Prolif	FAM111A
Prolif	PPM1G
Prolif	USP14
Prolif	ZCRB1
Prolif	ADA
Prolif	DNAJC8
Prolif	MCMBP
Prolif	LRRC58
Prolif	KLHL5
Prolif	PSME2
Prolif	ATP5MPL
Prolif	OLA1
Prolif	GTF3C6
Prolif	ATP5MF
Prolif	SPCS2
Prolif	DBI
Prolif	COX7B
Prolif	ILF2
Prolif	SMS
Prolif	NNT
Prolif	ADAM19
Prolif	CDK2AP2
Prolif	TIAM1
Prolif	ITGB1BP1
Prolif	USP37
Prolif	CNOT9
Prolif	USP39
Prolif	ACLY
Prolif	KIF21A
Prolif	CMC2
Prolif	RDX
Prolif	KHSRP
Prolif	PSMB3
Prolif	APPL1
Prolif	MFSD14B
Prolif	ATP5ME
Prolif	S100A11
Prolif	TIPRL
Prolif	TMEM33
Prolif	CGAS
Prolif	UQCRH
Prolif	UFD1
Prolif	RTRAF
Prolif	GBP3
Prolif	RECQL
Prolif	HCFC1
Prolif	PCMT1
Prolif	LMAN1
Prolif	ANP32A
Prolif	PRPS1
Prolif	ZMIZ1
Prolif	VPS29
Prolif	TBC1D16
Prolif	POGZ
Prolif	NUP50
Prolif	AIDA
Prolif	POLE3
Prolif	AK3
Prolif	HDAC1
Prolif	COX7A2L
Prolif	ATP5F1C
Prolif	CCT6A
Prolif	NDUFB4
Prolif	EIF2AK2
Prolif	C2CD3
Prolif	RNF187
Prolif	PSMD12
Prolif	CEP78
Prolif	CSPP1
Prolif	UBALD2
Prolif	RFC1
Prolif	DAZAP1
Prolif	TFAM
Prolif	GNL2
Prolif	SF3A2
Prolif	CCDC14
Prolif	PYROXD1
Prolif	CBFB
Prolif	HLA.DQB1
Prolif	MRPS30
Prolif	BRK1
Prolif	SLF1
Prolif	GYG1
Prolif	PTMAP5
Prolif	NDUFB11
Prolif	AP3B1
Prolif	UBE2I
Prolif	PRDX6
Prolif	SLC3A2
Prolif	CDH12
Prolif	ATP5MD
Prolif	MANF
Prolif	CSNK2B
Prolif	PSMC5
Prolif	MRPL18
Prolif	EEA1
Prolif	ATP5MG
Prolif	ATP5PF
Prolif	SUGP2
Prolif	PDCD10
Prolif	PSMD2
Prolif	RNF167
Prolif	NUP210
Prolif	CS
Prolif	RETREG1
Prolif	VDAC3
Prolif	PDS5B
Prolif	ASF1A
Prolif	NFATC2IP
Prolif	RBX1
Prolif	CAPRIN1
Prolif	CIB1
Prolif	LUC7L2
Prolif	LPGAT1
Prolif	FUT8
Prolif	LRPPRC
Prolif	NDUFB1
Prolif	EMC7
Prolif	SF3B4
Prolif	TBCA
Prolif	SEPTIN11
Prolif	IARS1
Prolif	IBTK
Prolif	ARHGDIA
Prolif	MPHOSPH9
Prolif	PSMG2
Prolif	CYB5B
Prolif	GTF2F2
Prolif	TCERG1
Prolif	DCAF7
Prolif	ICOS
Prolif	RABGGTB
Prolif	NSMCE2
Prolif	B4GALT5
Prolif	ME2
Prolif	BCL7B
Prolif	YIPF5
Prolif	MXD1
Prolif	HNRNPA1P48
Prolif	CSK
Prolif	MRPL9
Prolif	SFXN1
Prolif	AL358333.3
Prolif	DONSON
Prolif	CTNNA2
Prolif	UQCRFS1
Prolif	MEGF9
Prolif	RAB8A
Prolif	TP53
Prolif	GBP1
Prolif	NUP88
Prolif	TMEM258
Prolif	ARPC4
Prolif	KPNA6
Prolif	CPNE3
Prolif	MAPK14
Prolif	HADHA
Prolif	HMGN3
Prolif	IRAG2
Prolif	MEAF6
Prolif	UBE2S
Prolif	R3HDM1
Prolif	NFIC
Prolif	UBAP2
Prolif	COX6B1
Prolif	ATG3
Prolif	POLR2K
Prolif	AKAP5
Prolif	EIF4EBP2
Prolif	PRDX6.AS1
Prolif	POMP
Prolif	HIP1
Prolif	KIAA0040
Prolif	GPI
Prolif	N4BP2
Prolif	SUMO1
Prolif	SLC16A7
Prolif	CLTA
Prolif	SYT11
Prolif	CCT3
Prolif	NSUN2
Prolif	HLA.DQA1
Prolif	SVIP
Prolif	COPZ1
Prolif	LIMS1
Prolif	MESD
Prolif	TRIM26
Prolif	RDH11
Prolif	SF3B3
Prolif	STMP1
Prolif	COX7A2
Prolif	REV3L
Prolif	ANKH
Prolif	CLIC1
Prolif	DNM1L
Prolif	CHD4
Prolif	ELOC
Prolif	SNX5
Prolif	GALNT2
Prolif	ESYT1
Prolif	PEA15
Prolif	RSRC1
Prolif	RGS10
Prolif	HOPX
Prolif	MAP4K1
Prolif	SEM1
Prolif	PLCXD2
Prolif	UQCRQ
Prolif	LGALS8
Prolif	TMEM230
Prolif	SSH1
Prolif	AP3S1
Prolif	AC015987.1
Prolif	SLC1A5
Prolif	LINC02446
Prolif	CTDSPL2
Prolif	GHITM
Prolif	BACH1
Prolif	MFF
Prolif	CAND1
Prolif	OGDH
Prolif	TMED2
Prolif	DDB1
Prolif	MBNL3
Prolif	SRSF9
Prolif	IMMT
Prolif	ITPR3
Prolif	NAB1
Prolif	FAM204A
Prolif	VHL
Prolif	PHC1
Prolif	STRN
Prolif	KPNA1
Prolif	CHMP4B
Prolif	BTG3
Prolif	ATP13A3
Prolif	SCP2
Prolif	ADIPOR1
Prolif	AC068587.4
Prolif	EIF2AK3
Prolif	CTBP1
Prolif	OSTF1
Prolif	EIF2AK1
Prolif	CDK5RAP2
Prolif	KPNA3
Prolif	BTBD1
Prolif	TRABD2A
Prolif	SSBP1
Prolif	RSU1
Prolif	SEL1L3
Prolif	TIAM2
Prolif	STK26
Prolif	LMO4
Prolif	ARL15
Prolif	RHEB
Prolif	DENR
Prolif	AQR
Prolif	COX20
Prolif	FRMD4B
Prolif	AKAP11
Prolif	METAP2
Prolif	MCUB
Prolif	ATF6
Prolif	TMEM183A
Prolif	SLC27A4
Prolif	DENND1B
Prolif	EXOC5
Prolif	SEC11A
Prolif	ATP5IF1
Prolif	TSPAN14
Prolif	HAUS3
Prolif	TENM2
Prolif	EIF3I
Prolif	USF2
Prolif	ZDHHC2
Prolif	CUL2
Prolif	VDAC2
Prolif	TRAPPC9
Prolif	PSMC6
Prolif	MRPS6
Prolif	PARN
Prolif	CERS2
Prolif	PSMD7
Prolif	OAT
Prolif	TRIM28
Prolif	GANAB
Prolif	PHB2
Prolif	MMADHC
Prolif	VPS36
Prolif	LINC00342
Prolif	CDC27
Prolif	DCP2
Prolif	NUMA1
Prolif	DNAJC21
Prolif	CTDNEP1
Prolif	OXCT1
Prolif	SEC61B
Prolif	MBD1
Prolif	BLOC1S6
Innate-like	XCL1
Innate-like	LINC02446
Innate-like	IKZF2
Innate-like	CASS4
Innate-like	XCL2
Innate-like	ITGA1
Innate-like	HOPX
Innate-like	PIK3AP1
Innate-like	AKAP5
Innate-like	PBX4
Innate-like	ABCB1
Innate-like	SEPTIN11
Innate-like	CD7
Innate-like	XIST
Innate-like	KLRC4.KLRK1
Innate-like	DGKD
Innate-like	DDIT4
Innate-like	VPS37B
Innate-like	MAP3K8
Innate-like	OASL
Innate-like	ZBTB25
Innate-like	SEL1L3
Innate-like	TBCD
Innate-like	ERGIC1
Innate-like	FAM102A
Innate-like	HELB
Innate-like	CHD9
Innate-like	BACH2
Innate-like	LINC01619
Innate-like	SUCO
Innate-like	PDZD8
Exhausted_Term	FOXP3
Exhausted_Term	LAYN
Exhausted_Term	KIR2DL4
Exhausted_Term	ENTPD1
Exhausted_Term	MYO7A
Exhausted_Term	CTLA4
Exhausted_Term	SRGAP3
Exhausted_Term	LRRN3
Exhausted_Term	MYO1E
Exhausted_Term	NDFIP2
Exhausted_Term	AKAP5
Exhausted_Term	CSF1
Exhausted_Term	PLPP1
Exhausted_Term	CLNK
Exhausted_Term	TBC1D4
Exhausted_Term	TNFRSF9
Exhausted_Term	GOLIM4
Exhausted_Term	INPP5F
Exhausted_Term	ITGAE
Exhausted_Term	MAST4
Exhausted_Term	HAVCR2
Exhausted_Term	EPAS1
Exhausted_Term	SIRPG
Exhausted_Term	SNX9
Exhausted_Term	UBASH3B
Exhausted_Term	STAM
Exhausted_Term	NFIL3
Exhausted_Term	ATP10D
Exhausted_Term	CREB3L2
Exhausted_Term	AL136456.1
Exhausted_Term	MIR155HG
Exhausted_Term	TRIM8
Exhausted_Term	AC006460.1
Exhausted_Term	DGKH
Exhausted_Term	ENTPD1.AS1
Exhausted_Term	CXCR6
Exhausted_Term	TTN
Exhausted_Term	CD7
Exhausted_Term	ARHGEF12
Exhausted_Term	GZMB
Exhausted_Term	GALNT2
Exhausted_Term	PELI1
Exhausted_Term	NAB1
Exhausted_Term	FKBP1A
Exhausted_Term	JAML
Exhausted_Term	CARD16
Exhausted_Term	SSH1
Exhausted_Term	KLRB1
Exhausted_Term	TRAF5
Exhausted_Term	RAB3GAP1
Exhausted_Term	ZBTB25
Exhausted_Term	AUH
Exhausted_Term	KDM5B
Exhausted_Term	ITGA1
Exhausted_Term	WHRN
Exhausted_Term	TRIB2
Exhausted_Term	PAM
Exhausted_Term	LRGUK
Exhausted_Term	FABP5
Exhausted_Term	FUT8
Exhausted_Term	CSGALNACT1
Exhausted_Term	LINC01934
Exhausted_Term	SLAMF1
Exhausted_Term	RDX
Exhausted_Term	NELL2
Exhausted_Term	ICOS
Exhausted_Term	PLEKHA1
Exhausted_Term	HIPK2
Exhausted_Term	ORMDL3
Exhausted_Term	PHTF2
Exhausted_Term	BAG3
Exhausted_Term	IRS2
Exhausted_Term	AL139807.1
Exhausted_Term	AGFG1
Exhausted_Term	LIMA1
Exhausted_Term	PHYKPL
Exhausted_Term	SEC14L1
Exhausted_Term	SYT11
Exhausted_Term	CD63
Exhausted_Term	ATF3
Exhausted_Term	ACSL4
Exhausted_Term	ADARB2
Exhausted_Term	TIAM1
Exhausted_Term	FAM102B
Exhausted_Term	PVT1
Exhausted_Term	STRBP
Exhausted_Term	GOLGA8A
Exhausted_Term	GNPTAB
Exhausted_Term	LIMS1
Exhausted_Term	AC079594.1
Exhausted_Term	FMNL3
Exhausted_Term	TOX2
Exhausted_Term	GMDS
Exhausted_Term	AHI1
Exhausted_Term	SLC7A6
Exhausted_Term	SNORD3A
Exhausted_Term	PHACTR2
Exhausted_Term	RNF187
Exhausted_Term	CCDC69
Exhausted_Term	DLEU2
Exhausted_Term	TET2
Exhausted_Term	PTPN11
Exhausted_Term	RALA
Exhausted_Term	HDLBP
Exhausted_Term	GALM
Exhausted_Term	CTNNB1
Exhausted_Term	AHR
Exhausted_Term	CHST12
Exhausted_Term	ABCB1
Exhausted_Term	BCL2L11
Exhausted_Term	DNMT3A
Exhausted_Term	LSP1
Exhausted_Term	SLA2
Exhausted_Term	GPI
Exhausted_Term	ARHGEF6
Exhausted_Term	BACH1
Exhausted_Term	R3HDM1
Exhausted_Term	MFSD6
Exhausted_Term	PPM1G
Exhausted_Term	PRKD3
Exhausted_Term	FOXO1
Exhausted_Term	P4HA1
Exhausted_Term	SERTAD2
Exhausted_Term	OIP5.AS1
Exhausted_Term	PRKCA
Exhausted_Term	TSPAN14
Exhausted_Term	VAV3
Exhausted_Term	SEL1L3
Exhausted_Term	BMPR2
Exhausted_Term	ANKRD10
Exhausted_Term	TMPO
Exhausted_Term	SIPA1L1
Exhausted_Term	NBR1
Exhausted_Term	MIR4435.2HG
Exhausted_Term	TNIP3
Exhausted_Term	HIF1A.AS3
Exhausted_Term	RFX7
Exhausted_Term	SRI
Exhausted_Term	BTG3
Exhausted_Term	CALM3
Exhausted_Term	KLRC4.KLRK1
Exhausted_Term	MIS18BP1
Exhausted_Term	MDM2
Exhausted_Term	BABAM2
Exhausted_Term	IL4R
Exhausted_Term	PTPN7
Exhausted_Term	CBL
Exhausted_Term	VHL
Exhausted_Term	SMARCC2
Exhausted_Term	PRDX6
Exhausted_Term	SLC3A2
Exhausted_Term	DENND1B
Exhausted_Term	ARRDC3
Exhausted_Term	GALNT10
Exhausted_Term	ATP6AP2
Exhausted_Term	USP48
Exhausted_Term	STIP1
Exhausted_Term	OSBPL3
Exhausted_Term	XYLT1
Exhausted_Term	SCAPER
Exhausted_Term	CRY1
Exhausted_Term	NUDT4
Exhausted_Term	XPC
Exhausted_Term	TIA1
Exhausted_Term	BNIP3L
Exhausted_Term	NOP10
Exhausted_Term	TSHZ2
Exhausted_Term	RNF167
Exhausted_Term	TFRC
Exhausted_Term	RECQL
Exhausted_Term	ZCCHC2
Exhausted_Term	ZEB1
Exhausted_Term	AK2
Exhausted_Term	ZNF106
Exhausted_Term	SECISBP2L
Exhausted_Term	ARPC4
Exhausted_Term	YARS1
Exhausted_Term	MYO9B
Exhausted_Term	CLTC
Exhausted_Term	LGALS8
Exhausted_Term	ARNTL
Exhausted_Term	PJA2
Exhausted_Term	RAB11B
Exhausted_Term	AFTPH
Exhausted_Term	CD226
Exhausted_Term	CSNK1G3
Exhausted_Term	TG
Exhausted_Term	MAPK14
Exhausted_Term	TYK2
Exhausted_Term	EVI2A
Exhausted_Term	PARVG
Exhausted_Term	DARS1
Exhausted_Term	FNDC3A
Exhausted_Term	SUCLG2
Exhausted_Term	TMX1
Exhausted_Term	ATP5F1C
Exhausted_Term	GRAP2
Exhausted_Term	UGP2
Exhausted_Term	SEM1
Mem	SELL
Mem	CCR7
Mem	LEF1
Mem	GPR183
Mem	S1PR1
Mem	LTB
Mem	IRS2
Mem	TESPA1
Mem	SATB1
Mem	SERINC5
Mem	SOCS3
Mem	BACH2
Mem	CD28
Mem	PRKCQ.AS1
Mem	NELL2
Mem	SC5D
Mem	IL4R
Mem	RCAN3
Mem	FXYD5
Mem	TRABD2A
Mem	FTH1P10
Mem	PATJ
Mem	PLAC8
Mem	PSMA1
Mem	CAND2
Mem	S100A11
Mem	GNAQ
Mem	AC139769.1
Mem	NOP53
Mem	ANK3
Mem	ARL4A
Mem	PPA1
Mem	PRKCA
Mem	ETV6
Mem	YBX3
Mem	SPTBN1
Mem	AL138963.3
Mem	ABLIM1
Mem	PLEKHA7
Mem	ITPKB
Mem	PRMT2
Mem	MCUB
Mem	AC100778.3
Mem	FAM102A
Mem	MAML2
Mem	UXT
Mem	TLE4
Mem	ZNF267
Mem	EIF2A
Mem	AKAP17A
Mem	DOCK9
Mem	GNL3
Mem	HELB
Mem	ST6GAL1
Mem	KLF3
Mem	NKIRAS1
Mem	ZFAS1
Mem	FBL
Mem	PLCL2
Mem	PIN4
Mem	CRBN
Mem	NOLC1
Mem	MPP7
Mem	RGS10
Mem	SP140L
EM	GZMK
EM	DTHD1
EM	CD28
EM	EOMES
EM	CMC1
EM	HLA.DQA1
EM	F2R
EM	NCK2
EM	GIMAP4
EM	DENND2D
EM	TNF
EM	LINC00861
EM	KLRG1
EM	ZNF831
EM	PHACTR2
EM	GLCCI1
